# Functional analysis of a common BAG3 allele associated with protection from heart failure

**DOI:** 10.1101/2021.10.06.463213

**Authors:** Juan A Perez-Bermejo, Luke M Judge, Christina L Jensen, Kenneth Wu, Annie Truong, Jaclyn J Ho, Matthew Carter, Wendy V Runyon, Robyn M Kaake, Ernst Pulido, Hannah L Watry, Mohammad A Mandegar, Danielle L Swaney, Po-Lin So, Nevan J Krogan, Bruce R Conklin

**Affiliations:** Gladstone Institutes, San Francisco, CA, United States; UCSF Department of Pediatrics, San Francisco, CA, United States; Tenaya Therapeutics, South San Francisco, CA, United States; UCSF Quantitative Biosciences Institute (QBI), San Francisco, CA, United States; UCSF Department of Cellular Molecular Pharmacology, San Francisco, CA, United States; UCSF Department of Medicine, San Francisco, CA, United States; Innovative Genomics Institute, Berkeley, CA, United States

## Abstract

Multiple genetic association studies have correlated a common allelic block linked to the BAG3 gene with a decreased incidence of heart failure, but the molecular mechanism for such protection remains elusive. One of the variants in this allele block is coding, changing cysteine to arginine at position 151 of BAG3 (rs2234962-BAG3^C151R^). Here, we use induced pluripotent stem cells (iPSC) to test if the BAG3^C151R^ variant alters protein and cellular function in human cardiac myocytes. Quantitative protein interaction network analysis identified specific changes in BAG3^C151R^ protein interaction partners in cardiomyocytes but not in iPSCs or an immortalized cell line. Knockdown of BAG3 interacting factors in cardiomyocytes followed by myofibrillar analysis revealed that BAG3^C151R^ associates more strongly with proteins involved in the maintenance of myofibrillar integrity. Finally, we demonstrate that cardiomyocytes expressing the BAG3^C151R^ variant have improved response to proteotoxic stress in an allele dose-dependent manner. This study suggests that the BAG3^C151R^ variant increases cardiomyocyte protection from stress by enhancing the recruitment of factors critical to the maintenance of myofibril integrity, hinting that this variant could be responsible for the cardioprotective effect of the haplotype block. By revealing specific changes in preferential binding partners of the BAG3^C151R^ protein variant, we also identify potential targets for the development of novel cardioprotective therapies.
