## Supplementary Tables for "Functional analysis of a common BAG3 allele associated with protection from heart failure": TableS3_PRM_PeptideList.csv

peptide	Mass..m.z.	Charge State	Polarity	Start..min.	End..min.	NCE	Protein
A[+42.010565]LKQIS[+79.966331]SNK	555.781371	2	Positive	38.66750445	45.66750445	27	ESD
AAGVVLEMIR	529.804976	2	Positive	36.42412094	43.42412094	27	RUVB2
AAPSTAPAEATPPKPGEAEAPPK	729.042697	3	Positive	17.81602358	24.81602358	27	BAG3
AASIFGGAKPVDTAAR	766.414997	2	Positive	23.35393197	30.35393197	27	IF4B
ADLINNLGTIAK	621.856252	2	Positive	35.09544559	42.09544559	27	HS90A
ADLINNLGTIAK	621.856252	2	Positive	35.09544559	42.09544559	27	HS90B
ADVTPADFSEWSK	726.835713	2	Positive	35.84162557	42.84162557	27	iRT_peptide
AFGPGLEGGLVNK	629.843144	2	Positive	31.46519481	38.46519481	27	FLNC
AGFAGDDAPR	488.72778	2	Positive	16.15809847	23.15809847	27	ACTB
AGGIETIANEFSDR	740.357344	2	Positive	35.61738896	42.61738896	27	HS105
AHATLLGLANMETR	499.932925	3	Positive	32.94560724	39.94560724	27	NU133
AHFFLGQC[+57.021464]QLEMESYDEAIANLQR	957.446059	3	Positive	46.52012834	53.52012834	27	CHIP
AIIIFVPVPQLK	669.431398	2	Positive	46.62937877	53.62937877	27	RS7
AINQGGLTSVAVR	643.364775	2	Positive	24.59394481	31.59394481	27	PSA6
ALEEQNELLSAELGGLR	921.483804	2	Positive	43.83385846	50.83385846	27	NEST
ALESDMAPVLIMATNR	866.442039	2	Positive	35.54758701	42.54758701	27	RUVB2
ALESSIAPIVIFASNR	844.472511	2	Positive	46.5109374	53.5109374	27	RUVB1
ALGQNPTNAEVLR	691.872965	2	Positive	22.83677962	29.83677962	27	MYL4
ANLPQSFQVDTSK	717.864805	2	Positive	27.53116157	34.53116157	27	FLNA
APASVLPAATPR	575.83258	2	Positive	22.60336136	29.60336136	27	KAP2
APPPVAYNPIHSPSYPLAALK	735.068518	3	Positive	37.77061261	44.77061261	27	SYNP2
APSWFDTGLSEMR	748.845558	2	Positive	44.47393419	51.47393419	27	CRYAB
AQIHDLVLVGGSTR	733.409714	2	Positive	27.51472168	34.51472168	27	HS71A
ASAGLLGAHAAAITAYALTLTK	695.728273	3	Positive	46.39961301	53.39961301	27	CO4A
ASAPLPGLSAPGR	597.335487	2	Positive	29.81365284	36.81365284	27	HSPB6
ASGLLFVPNILAR	685.911361	2	Positive	46.66087969	53.66087969	27	NUCG
ASIPFSVVGSNQLIEAK	880.483076	2	Positive	41.28379868	48.28379868	27	2-Sep
AVDDGVNTFK	533.264196	2	Positive	19.3973219	26.3973219	27	TCPQ
AVFPSIVGRPR	599.856389	2	Positive	27.77788878	34.77788878	27	ACTB
AVLVDLEPGTMDSVR	801.413805	2	Positive	37.77795137	44.77795137	27	TBB4B
AVLVDLEPGTMDSVR	801.413805	2	Positive	37.77795137	44.77795137	27	TBB8
C[+57.021464]QLPEDVDPTSVTSALR	944.459472	2	Positive	37.16333623	44.16333623	27	HSPB7
DAGVIAGLNVLR	599.351137	2	Positive	37.35704262	44.35704262	27	HS71A
DASTLQSQK	489.248546	2	Positive	12.76852587	19.76852587	27	HMGN4
DAVEDLESVGK	581.285325	2	Positive	29.96195847	36.96195847	27	DCD
DC[+57.021464]GVGFR	405.681787	2	Positive	17.26021769	24.26021769	27	MDK
DEDFSPDGGYIPR	734.32297	2	Positive	31.71863499	38.71863499	27	TXD12
DELEGFQDDAGR	676.29167	2	Positive	31.90637118	38.90637118	27	FHOD3
DFNMPLTISR	597.302798	2	Positive	37.93898182	44.93898182	27	LDB3
DFSPEDIIVTTSNNHIEVR	729.362318	3	Positive	43.77914086	50.77914086	27	HSPB7
DGLDAASYYAPVR	699.338423	2	Positive	32.70297121	39.70297121	27	iRT_peptide
DGSLLIGALR	507.800748	2	Positive	38.06285457	45.06285457	27	RHG42
DGVLTLANNVTPAK	706.890823	2	Positive	33.31638406	40.31638406	27	MAP4
DHAVDLIQK	519.782556	2	Positive	17.67060008	24.67060008	27	CO4A
DHYSNGFC[+57.021464]TVYAK	521.229519	3	Positive	20.56388707	27.56388707	27	CAPZA1
DIMLEELSHLSNR	519.59609	3	Positive	41.27121243	48.27121243	27	MYOZ2
DLLHPSPEEEK	431.882225	3	Positive	20.13118874	27.13118874	27	RS27
DLNELQALIEAHFENR	637.990156	3	Positive	46.61582793	53.61582793	27	TNNT2
DNMSVILIC[+57.021464]FPNAPK	859.93385	2	Positive	46.39961301	53.39961301	27	PPM1A
DSSTWLTAFVLK	684.36391	2	Positive	46.8246274	53.8246274	27	CO4A
DSTLIMQLLR	595.334098	2	Positive	46.69667839	53.69667839	27	1433E
DSYDSYATHNE	651.249471	2	Positive	17.51972679	24.51972679	27	CIRBP
DVDLEFLAK	525.279314	2	Positive	39.78247209	46.78247209	27	TERA
DVEPEDPMFLMDPFAIHR	720.336059	3	Positive	46.754389	53.754389	27	MLF2
DVLAHQVPNAK	397.887533	3	Positive	24.08245489	31.08245489	27	GLTSCR2
DVNAAIATIK	508.292756	2	Positive	26.87457732	33.87457732	27	TBA1A
DVNFEFPEFQL	692.824617	2	Positive	47.18696869	54.18696869	27	RS7
EAFSC[+57.021464]IDQNR	620.274769	2	Positive	20.55650543	27.55650543	27	MLRA
EALC[+57.021464]GC[+57.021464]TVNVPTLDGR	881.416553	2	Positive	33.00213114	40.00213114	27	DNAJB1
EDDSSASTSQSTR	685.786949	2	Positive	12.03315622	19.03315622	27	IF4B
EDGSLTIR	445.732531	2	Positive	17.49361037	24.49361037	27	HSPB7
EGDVLTLLESER	680.851363	2	Positive	44.57756839	51.57756839	27	RPS28
EGRPSGEAFVELESEDEVK	702.999046	3	Positive	31.21952673	38.21952673	27	HNRH1
EGTC[+57.021464]GAQTQR	554.246011	2	Positive	11.99931199	18.99931199	27	MK
EHEVFQR	315.491002	3	Positive	15.1210402	22.1210402	27	DNAJA2
EIAEAYDVLSDPR	739.362095	2	Positive	33.42890615	40.42890615	27	DNAJB1
EIIDLVLDR	543.313689	2	Positive	41.30894199	48.30894199	27	TBA1B
ELAPLQELIEK	641.866285	2	Positive	43.96072225	50.96072225	27	MOB1A
ELISNASDALDK	638.324982	2	Positive	25.35932943	32.35932943	27	HS90B
ELLALDSVDPEGR	707.364638	2	Positive	36.91598961	43.91598961	27	BAG3
EMLDILIK	487.783178	2	Positive	34.18806211	41.18806211	27	RHG42
EMVELPLR	493.770602	2	Positive	33.21176136	40.21176136	27	TERA
ENAGEDPGLAR	564.767634	2	Positive	14.98961634	21.98961634	27	DCD
ENVNLAQIR	528.793455	2	Positive	23.93926437	30.93926437	27	COPD
EQFVEFR	477.737617	2	Positive	27.73675164	34.73675164	27	CALU
EQGTYEDFVEGLR	771.857177	2	Positive	39.028322	46.028322	27	MYL4
ETADTDTAEQVIASFR	877.415587	2	Positive	43.81564231	50.81564231	27	ACTN2
ETDLQELFRPFGSISR	632.326768	3	Positive	46.39025026	53.39025026	27	EIF3G
EVDIGIPDATGR	621.819866	2	Positive	30.39006814	37.39006814	27	TERA
EVTPEGLQMVK	615.823563	2	Positive	19.98584372	26.98584372	27	PUR6
EYQDLLNVK	561.295496	2	Positive	30.0608	37.0608	27	DES
FAFQAEVNR	541.274898	2	Positive	27.27647792	34.27647792	27	ENPL
FATEAAITILR	603.348063	2	Positive	37.71184306	44.71184306	27	TCPA
FAVYLPPK	467.773471	2	Positive	36.22571257	43.22571257	27	ESD
FDDDFHIYVYDLVK	596.95416	3	Positive	46.40428946	53.40428946	27	SPIN1
FDTLYAILDEK	664.342643	2	Positive	44.70301807	51.70301807	27	TRIM63
FEELNADLFR	627.311677	2	Positive	39.11250142	46.11250142	27	HSP72
FEELNADLFR	627.311677	2	Positive	39.11250142	46.11250142	27	HSP7C
FENWGAC[+57.021464]DGGTGTK	750.314622	2	Positive	22.45609049	29.45609049	27	MDK
FFESHVAR	331.503131	3	Positive	16.14609561	23.14609561	27	CXCL12
FGVPAEGR	416.719227	2	Positive	18.85605938	25.85605938	27	HSPB8
FIIHAPPGEFNEVFNDVR	701.021568	3	Positive	46.3196119	53.3196119	27	CAPZA2
FILNLPTFSVR	653.87953	2	Positive	46.64289937	53.64289937	27	PSB2
FITHAPPGEFNEVFNDVR	697.009439	3	Positive	38.35955049	45.35955049	27	CAPZA1
FLQEHGSDSFLAEHK	582.281159	3	Positive	23.08691345	30.08691345	27	FKBP3
FQSIVIGC[+57.021464]ALEDQK	804.408523	2	Positive	36.63674419	43.63674419	27	BAG2
FSVNLDVK	461.255642	2	Positive	31.24411021	38.24411021	27	CRYAB
FTAVAQTDLK	547.298038	2	Positive	21.97102841	28.97102841	27	SERPINE2
GAGSSEPVTGLDAK	644.822606	2	Positive	17.91578979	24.91578979	27	iRT_peptide
GALWVVEQLRPER	518.29133	3	Positive	38.69597982	45.69597982	27	NUCG
GC[+57.021464]TGSLNMTLQR	669.318653	2	Positive	24.69023908	31.69023908	27	PDLI5
GFGFVTFENIDDAK	780.372463	2	Positive	45.19656521	52.19656521	27	CIRBP
GFSLEELR	475.750724	2	Positive	34.9935743	41.9935743	27	RL13
GGLVGTPAPFSIDTK	730.393198	2	Positive	36.9535715	43.9535715	27	FLNC
GGPAYTPAGPQVPPLAR	824.943921	2	Positive	31.25230391	38.25230391	27	LDB3
GITILGLYR	503.308209	2	Positive	40.17378396	47.17378396	27	RHG42
GLGLDDALEPR	578.303852	2	Positive	32.96983609	39.96983609	27	RUVB2
GLNISAVR	415.248152	2	Positive	22.60336136	29.60336136	27	IF4B
GLPWSC[+57.021464]SADEVQR	752.84609	2	Positive	30.39829528	37.39829528	27	HNRH1
GPFLVALGK	451.27892	2	Positive	35.79531816	42.79531816	27	PDLI5
GPFLVAMGR	474.260205	2	Positive	33.23591667	40.23591667	27	LDB3
GPLVNASLR	463.774534	2	Positive	21.8639426	28.8639426	27	ANM5
GPSWDPFR	481.229959	2	Positive	36.43173351	43.43173351	27	HSPB1
GQNVQQVIYATGALAK	830.954486	2	Positive	36.1644797	43.1644797	27	MYH7
GTFIIDPAAVIR	636.869162	2	Positive	45.49530058	52.49530058	27	iRT_peptide
GTFIIDPGGVIR	622.853512	2	Positive	40.18714873	47.18714873	27	iRT_peptide
GTVLDQVPVNPSLYLIK	928.530026	2	Positive	46.43227906	53.43227906	27	SPIN1
GVAELGVTK	437.255642	2	Positive	18.48342435	25.48342435	27	FAM32A
GVGASGSFR	419.214309	2	Positive	15.04964523	22.04964523	27	H1F0
GVVDSEDLPLNISR	757.396469	2	Positive	36.06479468	43.06479468	27	HS90B
GWDEALLTMSK	625.807913	2	Positive	40.41300762	47.41300762	27	FKBP3
GYEEWLLNEIR	711.356616	2	Positive	46.47866452	53.47866452	27	ACTN2
GYGYGQGAGTLNMDR	780.348996	2	Positive	25.56182708	32.56182708	27	CSRP2
GYSFTTTAER	566.767102	2	Positive	21.38540359	28.38540359	27	ACTB
HADSVAELGEQIDNLQR	632.313299	3	Positive	34.37061768	41.37061768	27	MYH6
HADSVAELGEQIDNLQR	632.313299	3	Positive	34.37061768	41.37061768	27	MYH7
HFSPEDLTVK	586.800945	2	Positive	24.50577985	31.50577985	27	CRYAA
HFSPEEIAVK	578.803488	2	Positive	29.22007697	36.22007697	27	HSPB6
HFSPEELK	493.750724	2	Positive	18.02274903	25.02274903	27	CRYAB
HGVESTLER	514.261987	2	Positive	20.77122396	27.77122396	27	EIF4G1
HLDTLTEHYDIPK	527.9351	3	Positive	24.40171695	31.40171695	27	FAM32A
HLEINPDHSIIETLR	596.319725	3	Positive	31.97160693	38.97160693	27	HS90A
HVVFIAQR	485.285068	2	Positive	17.78287834	24.78287834	27	RS7
IANLQTDLSDGLR	708.37808	2	Positive	34.39439126	41.39439126	27	FLNA
IDEPLEGSEDR	630.291139	2	Positive	18.96060239	25.96060239	27	HNRPK
IDLAVLLGK	471.305135	2	Positive	45.92561886	52.92561886	27	UBP2L
IFTASNVSSVPLPAENVTITAGQR	824.77461	3	Positive	40.37995321	47.37995321	27	UBP2L
IGAPGVEEIK	506.787307	2	Positive	22.84457851	29.84457851	27	STK38
IHPTSVISGYR	410.559416	3	Positive	21.18205585	28.18205585	27	TCPA
IILDLISESPIK	670.90541	2	Positive	46.18096896	53.18096896	27	HNRPK
IINEPTAAAIAYGLDR	844.454319	2	Positive	39.8096878	46.8096878	27	HS71A
ILFLDPSGK	495.286942	2	Positive	37.23050703	44.23050703	27	TXD12
ILNTPNC[+57.021464]ALQIVAR	791.940324	2	Positive	36.59885683	43.59885683	27	CXCL12
ILQAVNFPFLVK	694.918655	2	Positive	46.60224687	53.60224687	27	KAPCA
ILTIEIK	415.273304	2	Positive	27.39145982	34.39145982	27	DNJB4
IQLVEEELDR	622.330067	2	Positive	31.28507466	38.28507466	27	TPM4
ISDAHLADTMIGK	457.902743	3	Positive	24.65812789	31.65812789	27	SPIN1
ISLGMPVGPNAHK	440.90794	3	Positive	26.73535988	33.73535988	27	SF3B2
ISSSNPYSTVTMDELR	900.427641	2	Positive	33.92526127	40.92526127	27	ACTN2
ITFVENVATLQFAK	790.937773	2	Positive	38.25134463	45.25134463	27	TITIN
ITITNDK	402.726718	2	Positive	14.57939745	21.57939745	27	HSP72
ITLDEALQHPFFDLLK	634.01201	3	Positive	44.34606957	51.34606957	27	CLK4
ITPSYVAFTPEGER	783.893563	2	Positive	33.01020309	40.01020309	27	BIP
ITYGQC[+57.021464]GDVLR	641.316437	2	Positive	23.72506022	30.72506022	27	MYL4
IVLQIDNAR	521.306198	2	Positive	26.1716529	33.1716529	27	K1C18
IVVFQYSDGK	578.305863	2	Positive	29.90428986	36.90428986	27	DDB1
IWHHTFYNELR	505.921237	3	Positive	24.12228364	31.12228364	27	ACTB
KPVTDC[+57.021464]VISVPSFFTDAER	723.361261	3	Positive	35.29861493	42.29861493	27	HSPH1
LAADDFR	404.20341	2	Positive	19.53974217	26.53974217	27	K1C18
LAEEQLR	429.737617	2	Positive	15.1873749	22.1873749	27	ARGL1
LAEQELIETSER	709.362095	2	Positive	26.51450793	33.51450793	27	MYH6
LAEQELIETSER	709.362095	2	Positive	26.51450793	33.51450793	27	MYH7
LAILGIHNEVSK	431.922355	3	Positive	28.34610491	35.34610491	27	ACTN1
LAIQGPEDSPSR	635.325316	2	Positive	20.24064604	27.24064604	27	MLF2
LAQQQAALLMQQEER	878.95416	2	Positive	30.73538092	37.73538092	27	SF3B2
LASYLDR	419.226885	2	Positive	19.61838615	26.61838615	27	K1C18
LATNAAVTVLR	564.840405	2	Positive	26.54720582	33.54720582	27	TCPQ
LATNTSAPDLK	565.806228	2	Positive	17.65085331	24.65085331	27	MAP4
LATQLTGPVMPVR	691.894854	2	Positive	32.39477143	39.39477143	27	RL13
LATQSNEITIPVTFESR	953.499455	2	Positive	39.23824608	46.23824608	27	HSPB1
LAVNMVPFPR	572.320794	2	Positive	38.59618713	45.59618713	27	TBB4B
LAVNMVPFPR	572.320794	2	Positive	38.59618713	45.59618713	27	TBB8
LDPHLVLDQLR	440.254104	3	Positive	28.65109292	35.65109292	27	MYH10
LDQLIYIPLPDEK	778.932156	2	Positive	46.11793845	53.11793845	27	TERA
LEAPAEEDVWEILR	835.425227	2	Positive	46.55219183	53.55219183	27	MYPC3
LEVEANNAFDQYR	784.870619	2	Positive	32.72726263	39.72726263	27	CAPZB
LFDFPGR	426.224145	2	Positive	34.17216369	41.17216369	27	RCC2
LFDQAFGLPR	582.314023	2	Positive	39.56355285	46.56355285	27	HSPB1
LFHPLEQSIWAVK	523.292559	3	Positive	33.26006504	40.26006504	27	OSBL8
LFLQFGAQGSPFLK	776.929751	2	Positive	46.5109374	53.5109374	27	iRT_peptide
LFVGGLSFDTNEQSLEQVFSK	782.393507	3	Positive	46.66536635	53.66536635	27	CIRBP
LFVGGLSFDTNEQSLEQVFSK	1173.086622	2	Positive	46.66536635	53.66536635	27	CIRBP
LGDTQQSIPGNEER	772.370983	2	Positive	17.73656813	24.73656813	27	RO52
LGGNEQVTR	487.256705	2	Positive	13.61787085	20.61787085	27	iRT_peptide
LGLEDFESLK	575.803154	2	Positive	40.49868789	47.49868789	27	STK38
LHFFMPGFAPLTSR	540.950027	3	Positive	46.04453986	53.04453986	27	TBB4B
LHFFMPGFAPLTSR	540.950027	3	Positive	46.04453986	53.04453986	27	TBB8
LIC[+57.021464]C[+57.021464]DILDVLDK	738.87547	2	Positive	46.52471883	53.52471883	27	1433E
LIEDTEDWRPR	477.240524	3	Positive	24.99592863	31.99592863	27	PDLI5
LIEEETAR	480.753464	2	Positive	15.06059729	22.06059729	27	ARGL1
LIGQIVSSITASLR	729.43794	2	Positive	46.67432954	53.67432954	27	TBA1A
LIQNANDVLIAPLEK	825.974887	2	Positive	39.00723382	46.00723382	27	RHG42
LISLTDENALSGNEELTVK	1023.533691	2	Positive	39.03534756	46.03534756	27	ENPL
LISQIVSSITASLR	744.443223	2	Positive	46.79400572	53.79400572	27	TBA1B
LLDDGFGMDPFPDDLTASWPDWALPR	983.125091	3	Positive	47.16253188	54.16253188	27	HSPB8
LLEGEESR	466.737814	2	Positive	14.65266676	21.65266676	27	DES
LLEIDSVGSEDSLDTSLR	974.989117	2	Positive	39.51538439	46.51538439	27	PDGFA
LLESLDQLELR	664.874642	2	Positive	40.55778264	47.55778264	27	BAG2
LLIHQSLAGGIIGVK	506.983726	3	Positive	35.21275311	42.21275311	27	HNRPK
LLLNNDNLLR	599.351137	2	Positive	35.46991421	42.46991421	27	CAPZA2
LLQDFFNGK	541.287474	2	Positive	37.1259654	44.1259654	27	HSP72
LNFGDDIPSALR	659.343509	2	Positive	39.17545285	46.17545285	27	STUB1
LNGTDPEEAILSAFR	816.915026	2	Positive	46.58863564	53.58863564	27	MLRA
LPPQQIEK	476.776742	2	Positive	24.10634938	31.10634938	27	CAPZB
LSAAIVLK	407.773471	2	Positive	18.16397182	25.16397182	27	NU133
LSAKPAPPKPEPR	347.70686	4	Positive	13.57214294	20.57214294	27	HMGN4
LSAKPAPPKPEPRPK	403.993791	4	Positive	13.10826831	20.10826831	27	HMGN4
LSDGVAVLK	451.271292	2	Positive	22.65772971	29.65772971	27	CH60
LSDTSTLIGDAVELR	795.422684	2	Positive	40.74045644	47.74045644	27	TITIN
LSFAVPQR	459.263802	2	Positive	27.91779831	34.91779831	27	TITIN
LSSAWPGTLR	544.298373	2	Positive	30.42297524	37.42297524	27	HSPB8
LTDC[+57.021464]VVMR	497.246437	2	Positive	20.51224963	27.51224963	27	HNRNPA3
LTEGC[+57.021464]SFR	485.226559	2	Positive	16.54145893	23.54145893	27	RPS27
LTKPKPQAESK	409.574955	3	Positive	11.71919267	18.71919267	27	PTN
LTLENFYSNLILQHEER	707.032132	3	Positive	46.3573773	53.3573773	27	ST38L
LTVVDTPGYGDAINC[+57.021464]R	875.925068	2	Positive	30.80109707	37.80109707	27	2-Sep
LVFSNVNLK	517.305666	2	Positive	32.0286602	39.0286602	27	DDB1
LVPGGGATEIELAK	677.882467	2	Positive	29.09637872	36.09637872	27	TCPQ
LVQDVANNTNEEAGDGTTTATVLAR	854.087694	3	Positive	28.00012709	35.00012709	27	CH60
LVQSPNSYFMDVK	764.379234	2	Positive	35.10327402	42.10327402	27	RS27
LVTTGVLK	415.770928	2	Positive	21.16703594	28.16703594	27	H10
LYDGLFK	428.234179	2	Positive	32.70297121	39.70297121	27	DDB1
LYIVGGSDPYGQK	698.858991	2	Positive	29.13761184	36.13761184	27	NS1BP
MFYSFQDK	533.239135	2	Positive	29.9372443	36.9372443	27	STK38
MLDFETFLPILQHISR	654.016878	3	Positive	46.94969344	53.94969344	27	MYL4
MLSGGFGYSPFLSITDGNMPGTRPASR	939.454666	3	Positive	46.29590252	53.29590252	27	MLF2
MLTEAIMHDC[+57.021464]VVK	516.25239	3	Positive	32.02051135	39.02051135	27	EIF4G1
NADMSEEMQQDSVEC[+57.021464]ATQALEK	838.685816	3	Positive	37.534906	44.534906	27	DYNLL1
NALAHALQSAR	576.317628	2	Positive	20.47541455	27.47541455	27	MYH6
NAVITVPAYFNDSQR	847.928468	2	Positive	37.28266446	44.28266446	27	GRP75
NC[+57.021464]DVFDPVTK	597.776613	2	Positive	25.71599713	32.71599713	27	NS1BP
NDIAINELMK	580.802631	2	Positive	25.67540399	32.67540399	27	PSMD7
NELESYAYSLK	658.822075	2	Positive	33.66948734	40.66948734	27	BIP
NFLVEEEQR	582.288202	2	Positive	24.97175462	31.97175462	27	RO52
NGNGLELNASLSEFEK	861.420673	2	Positive	33.43693744	40.43693744	27	SOHLH2
NISHYEEQLVK	453.901619	3	Positive	16.59704661	23.59704661	27	KAP2
NLDIERPTYTNLNR	573.632192	3	Positive	26.80904824	33.80904824	27	TBA1A
NLDIERPTYTNLNR	573.632192	3	Positive	26.80904824	33.80904824	27	TBA1B
NLDSTTVAIHDEEIYC[+57.021464]K	669.98245	3	Positive	28.88196887	35.88196887	27	CSRP2
NMMAAC[+57.021464]DPR	533.217354	2	Positive	16.38201802	23.38201802	27	TBB8
NMVHPNVIC[+57.021464]DGC[+57.021464]NGPVVGTR	732.67508	3	Positive	33.49313379	40.49313379	27	SQSTM1
NPDDITNEEYGEFYK	917.394321	2	Positive	32.78391893	39.78391893	27	HS90A
NPFDTFFGQR	614.790912	2	Positive	44.34022641	51.34022641	27	DNAJB1
NPLVAVYYTNR	655.348594	2	Positive	31.46519481	38.46519481	27	STUB1
NPVGEDQVNLTVK	706.87263	2	Positive	24.77861145	31.77861145	27	MYPC3
NSNILEDLETLR	708.870088	2	Positive	46.42762236	53.42762236	27	COPD
NSPTDTILFIR	638.848427	2	Positive	39.2312769	46.2312769	27	MYPC3
NSSYFVEWIPNNVK	848.920112	2	Positive	45.2613614	52.2613614	27	TBB4B
NSVSSC[+57.021464]DQEHQSALEEAK	673.628847	3	Positive	18.06300174	25.06300174	27	SMOC2
NTAPLTLC[+57.021464]PLNIGSQGSTDY	1061.509693	2	Positive	44.94429971	51.94429971	27	RO52
NVIEAVYNR	539.288005	2	Positive	25.52129443	32.52129443	27	PPM1A
NVVHQLSVTLEDLYNGATR	710.371037	3	Positive	46.53847032	53.53847032	27	DNAJA1
QALSLLGR	429.263802	2	Positive	18.90479107	25.90479107	27	MAPK7
QLIDITGK	444.263467	2	Positive	26.21242178	33.21242178	27	UBP2L
QLLEELER	515.282388	2	Positive	30.52167232	37.52167232	27	ARGL1
QQEGGIVSK	473.253631	2	Positive	13.08317094	20.08317094	27	HSPB8
SDADSGFLGLRPTSVDPALR	692.023637	3	Positive	39.28697517	46.28697517	27	NOP53
SDIDEIVLVGGSTR	730.883195	2	Positive	36.61401604	43.61401604	27	BIP
SDIGEVILVGGMTR	723.884683	2	Positive	40.75992208	47.75992208	27	GRP75
SGSALELSVENVK	666.853906	2	Positive	30.08550639	37.08550639	27	PPM1B
SGSTAVGVMISPK	617.329013	2	Positive	24.94758742	31.94758742	27	PPM1B
SGYLLPDTK	497.266207	2	Positive	24.62602977	31.62602977	27	ENPL
SILFVPTSAPR	594.34278	2	Positive	35.70256755	42.70256755	27	ENPL
SILPTAPR	427.758352	2	Positive	23.09474881	30.09474881	27	IF4B
SINPDEAVAYGAAVQAAILSGDK	1130.576422	2	Positive	46.65638967	53.65638967	27	HSP7C
SINPDEAVAYGAAVQAAVLMGDK	764.050975	3	Positive	46.70113802	53.70113802	27	HSP76
SIPNLAEVK	485.782024	2	Positive	29.42622452	36.42622452	27	HDAC6
SISVQELMGC[+57.021464]LGVAK	796.412751	2	Positive	40.89559752	47.89559752	27	SMOC2
SIYYITGESK	580.795329	2	Positive	25.22187418	32.22187418	27	HS90B
SLDQEIARPLENENQEFLK	758.385123	3	Positive	37.35704262	44.35704262	27	NEST
SLESLDTSLFAK	655.84555	2	Positive	36.68972653	43.68972653	27	SF3A3
SLETEILESLK	631.347925	2	Positive	46.58863564	53.58863564	27	NEST
SLGAWNLENLR	636.838393	2	Positive	40.18046743	47.18046743	27	NEST
SLTINGVADDDALAEER	894.934144	2	Positive	33.7735035	40.7735035	27	DNJB6
SNSFFEGVDWEHIR	861.897168	2	Positive	41.00467473	48.00467473	27	STK38
SPFVVNVAPPLDLSK	791.945598	2	Positive	44.99413618	51.99413618	27	FLNC
SPPNPDNIAPGYSGPLK	862.436126	2	Positive	30.09374149	37.09374149	27	MYOZ2
SPSWQRPNQGVPSTGR	585.295802	3	Positive	19.1006762	26.1006762	27	PDLI5
SQIFSTASDNQPTVTIK	918.97053	2	Positive	30.77645585	37.77645585	27	BIP
SQIHDIVLVGGSTR	741.407172	2	Positive	25.35932943	32.35932943	27	HSP7C
SSLGPVGLDK	486.771657	2	Positive	23.0555832	30.0555832	27	TCPA
SSLIQDGNPMENLEK	837.903801	2	Positive	36.23336065	43.23336065	27	TRIM63
SSTPLHSPSPIR	639.843676	2	Positive	17.18950413	24.18950413	27	BAG3
STESLQANVQR	616.815115	2	Positive	16.08026666	23.08026666	27	RL13
STGEAFVQFASQEIAEK	921.44943	2	Positive	44.65186011	51.65186011	27	HNRH1
STLNEIYFGK	586.303321	2	Positive	33.05861945	40.05861945	27	CAPZB
STQLAQDIGQALLHQK	584.319725	3	Positive	39.18942061	46.18942061	27	XIRP1
SVLELQTGPGSSQHYGAMR	673.330184	3	Positive	27.18618012	34.18618012	27	XIRP1
TAEELMNFSK	585.278988	2	Positive	28.98092596	35.98092596	27	TCPQ
TALALAIAQELGSK	693.403566	2	Positive	46.34323978	53.34323978	27	RUVB1
TALSTIAVATAK	573.84007	2	Positive	29.05514548	36.05514548	27	TITIN
TDYNASVSVPDSSGPER	890.902844	2	Positive	22.94606935	29.94606935	27	HNRPK
TEAAAAAPQR	493.256705	2	Positive	12.49403732	19.49403732	27	BAG3
TFYPEEISSMVLSK	815.905281	2	Positive	46.24824002	53.24824002	27	HSP76
TIGGGDDSFNTFFSETGAGK	1004.450159	2	Positive	40.97266385	47.97266385	27	TBA1A
TIISYIDEQFER	757.380288	2	Positive	46.33379842	53.33379842	27	2-Sep
TINEVETQILTR	708.88828	2	Positive	33.27616009	40.27616009	27	ACTN2
TIVITSHPGQIVK	464.945159	3	Positive	22.93825545	29.93825545	27	DNAJA1
TLGDAYEFAVDVR	728.359356	2	Positive	39.09849084	46.09849084	27	HSPB7
TLLAHPVTLGEQQWK	574.317544	3	Positive	33.195654	40.195654	27	ANKR1
TLTAVHDAILEDLVFPSEIVGK	789.765052	3	Positive	46.6473995	53.6473995	27	RS7
TPAQAAFEK	481.750724	2	Positive	16.24240955	23.24240955	27	FAM32A
TPVISGGPYEYR	669.838059	2	Positive	27.16156063	34.16156063	27	iRT_peptide
TPVITGAPYEYR	683.853709	2	Positive	28.78301678	35.78301678	27	iRT_peptide
TSGGLLSEAPNEK	651.830431	2	Positive	26.61262379	33.61262379	27	GLTSCR2
TTPSYVAFTDTER	744.35427	2	Positive	29.62408813	36.62408813	27	HS71A
TTPSYVAFTDTER	744.35427	2	Positive	29.62408813	36.62408813	27	HSP76
TTPSYVAFTDTER	744.35427	2	Positive	29.62408813	36.62408813	27	HSP7C
TTTLSGTAPAAGVVPSR	793.430844	2	Positive	24.41771719	31.41771719	27	MAP4
TVIIEQSWGSPK	672.861534	2	Positive	30.34892883	37.34892883	27	CH60
TVIYEIPR	495.784567	2	Positive	28.87372264	35.87372264	27	PDGFA
TVQSLEIDLDSMR	753.877055	2	Positive	39.72794062	46.72794062	27	K1C18
TVYHAEEVQC[+57.021464]DGR	521.900061	3	Positive	15.06059729	22.06059729	27	CSRP2
TYHPNC[+57.021464]FAC[+57.021464]TIC[+57.021464]K	557.907394	3	Positive	20.67480486	27.67480486	27	ABLM1
VAELYEEELR	625.816792	2	Positive	33.70951077	40.70951077	27	DES
VATWFNQPAR	595.309272	2	Positive	29.45095995	36.45095995	27	RPL13
VAVGQEQAFSVNTR	753.388979	2	Positive	25.10882967	32.10882967	27	FLNC
VC[+57.021464]GC[+57.021464]DLAQGGFFIK	786.370886	2	Positive	38.5676089	45.5676089	27	ABLM1
VEAILEK	401.239461	2	Positive	17.88913717	24.88913717	27	BAG3
VEATFGVDESNAK	683.827888	2	Positive	21.53671498	28.53671498	27	iRT_peptide
VEFMDDTSR	550.239863	2	Positive	23.94721138	30.94721138	27	RPS28
VEILANDQGNR	614.817658	2	Positive	17.63770002	24.63770002	27	HSP76
VELQELNDR	558.288202	2	Positive	22.63442176	29.63442176	27	DESM
VFSWGFGGYGR	616.795997	2	Positive	41.24601077	48.24601077	27	RCC2
VGENADSQIK	530.767102	2	Positive	13.76642803	20.76642803	27	H10
VGEPVALSEEER	657.830431	2	Positive	22.1244607	29.1244607	27	SF3B2
VGHFDPVTR	343.182169	3	Positive	13.37493021	20.37493021	27	STUB1
VGINYQPPTVVPGGDLAK	912.996351	2	Positive	36.06479468	43.06479468	27	TBA1A
VGINYQPPTVVPGGDLAK	912.996351	2	Positive	36.06479468	43.06479468	27	TBA1B
VGLQVVAVK	456.797477	2	Positive	26.22057714	33.22057714	27	CH60
VGWEQLLTTIAR	693.890626	2	Positive	46.76762526	53.76762526	27	ACTN1
VHPEIINENGNPSYK	570.953042	3	Positive	19.81234763	26.81234763	27	TXD12
VINEPTAAALAYGLDK	823.44342	2	Positive	38.35955049	45.35955049	27	GRP75
VINWVQR	457.763969	2	Positive	25.09269207	32.09269207	27	NS1BP
VLAIDHLNEDQLR	512.610728	3	Positive	29.68178827	36.68178827	27	TNNT2
VLEAGMGK	402.717838	2	Positive	16.27264359	23.27264359	27	HDAC6
VLQSEGEAVDPEANVIK	899.46508	2	Positive	28.30490258	35.30490258	27	MGAP
VNIVPVIAK	476.813127	2	Positive	30.34070026	37.34070026	27	2-Sep
VNQAIWLLC[+57.021464]TGAR	751.400835	2	Positive	41.1828372	48.1828372	27	RS5
VPLVAPEDLR	554.821681	2	Positive	30.76002681	37.76002681	27	ANM5
VPPAPVPC[+57.021464]PPPS[+79.966331]PGPSAVPSSPK	767.044595	3	Positive	30.36538527	37.36538527	27	BAG3
VPPAPVPC[+57.021464]PPPSPGPS[+79.966331]AVPSSPK	767.044595	3	Positive	31.07195265	38.07195265	27	BAG3
VPPAPVPC[+57.021464]PPPSPGPSAVPSSPK	740.389151	3	Positive	29.25306234	36.25306234	27	BAG3
VPSSLSAEELEAIK	736.895771	2	Positive	35.84933904	42.84933904	27	SOHLH2
VPTTVDQGHIPLAR	501.947451	3	Positive	23.63008914	30.63008914	27	XIRP1
VQQTVQDLFGR	645.843676	2	Positive	32.60574559	39.60574559	27	GRP75
VSALEVLPDR	549.811313	2	Positive	30.77645585	37.77645585	27	SPIN1
VSLDVNHFAPDELTVK	595.312348	3	Positive	36.77284201	43.77284201	27	HSPB1
VSLEDLYNGK	569.292953	2	Positive	33.43693744	40.43693744	27	DNAJA2
VSVPEEELDAMLQEGK	887.432392	2	Positive	45.45846952	52.45846952	27	MLRA
VTVLFAGQHIAK	428.587195	3	Positive	26.98111685	33.98111685	27	FLNA
VVLGEFGVR	488.284734	2	Positive	27.43253964	34.43253964	27	RPAC1
VYLFELHITDAQPAFTGSYR	776.72682	3	Positive	46.18579499	53.18579499	27	MYPC3
VYSLFLDESR	614.814053	2	Positive	37.1259654	44.1259654	27	RUVB2
WGTLTDC[+57.021464]VVMR	669.320665	2	Positive	35.27521194	42.27521194	27	HNRNPA3
WIQEYLEK	554.787307	2	Positive	32.79200996	39.79200996	27	CXCL12
WLGEPIK	421.742171	2	Positive	26.6617063	33.6617063	27	ANM5
YALYDATYETK	669.316625	2	Positive	27.89310374	34.89310374	27	COF1
YEINVLR	453.755809	2	Positive	28.56040634	35.56040634	27	TNNT2
YEIVDTLGEGAFGK	749.874839	2	Positive	39.23824608	46.23824608	27	CLK4
YEYHWADGTNIK	499.565007	3	Positive	26.09015536	33.09015536	27	MOB1A
YFYVSAEQVVQGMK	824.905616	2	Positive	41.26491565	48.26491565	27	TXD12
YGLPGLAQLK	530.313492	2	Positive	37.28266446	44.28266446	27	NUCG
YGLSSMQGWR	592.77949	2	Positive	33.10700928	40.10700928	27	PPM1A
YGLSSMQGWR	592.77949	2	Positive	33.10700928	40.10700928	27	PPM1B
YGQISEVVVVK	407.567689	3	Positive	29.38499751	36.38499751	27	CIRBP
YIDQEELNK	576.282585	2	Positive	17.9024591	24.9024591	27	HS90A
YIDQEELNK	576.282585	2	Positive	17.9024591	24.9024591	27	HS90B
YILAGVENSK	547.298038	2	Positive	24.25787194	31.25787194	27	iRT_peptide
YINENLIVNTDELGR	881.95214	2	Positive	37.18574034	44.18574034	27	TCPA
YLAEFATGNDR	628.798934	2	Positive	24.34574343	31.34574343	27	YWHAE
YLMIEEYLTK	651.836139	2	Positive	45.68237606	52.68237606	27	BAG3
YLTVAAVFR	520.300384	2	Positive	38.68886375	45.68886375	27	TBB4B
YNAQC[+57.021464]QETIR	641.795868	2	Positive	15.43977525	22.43977525	27	MK
YNPTWHC[+57.021464]IVGR	468.227672	3	Positive	26.78448166	33.78448166	27	DYNLL1
YQFQAWGEC[+57.021464]DLNTALK	972.45145	2	Positive	40.99827728	47.99827728	27	PTN
YSDMIVAAIQAEK	719.865959	2	Positive	38.65325569	45.65325569	27	H10
YSQYQQAIYK	646.319502	2	Positive	21.13701406	28.13701406	27	ANM5
YSVQLLTPANLLAK	765.948141	2	Positive	46.1567906	53.1567906	27	RUVB1
YTFENFQYQSR	741.836048	2	Positive	32.80818995	39.80818995	27	MYOZ2
YVVDSDTVQAHAAR	511.254833	3	Positive	18.02274903	25.02274903	27	SYNP2
