## Supplementary Tables for "Functional analysis of a common BAG3 allele associated with protection from heart failure": TableS2_siRNA_targets.xls

### Sheet: scores_nuclei_intensity_summari
Name_Used	Names	UNIPROT	Entrez GenID	Comments	nuclei_median	nuclei_median	nuclei_SEM	BAG3intensity_median	BAG3intensity_mean	BAG3intensity_SEM	BAG3SarcScore_median	BAG3SarcScore_mean	BAG3SarcScore_SEM	Antisense_siRNA_1	Antisense_siRNA_1	Antisense_siRNA_1
ACTN2	ACTN2	P35609	9531	Key Z-disk component. Potential client for BAG3-mediated folding in (Fang et al, 2017)	611	584.667	46.0881	32031.6	31603.6	780.808	0.05795	0.0688167	0.0354883	UAGUCAAUGAGGUCAGGCCgg	UACAUAUCCUGUUAGCCGCtg	UUGAUUCACAGCAAGAACCtt
BAG2	BAG2	O95816	9532	Putative BAG3 iPS-CM interaction in this study	406	393.833	61.6444	28731.8	28299.6	1771.66	0.357425	0.357425	0.102584	AUGCUUUAGGGAUUCUUGCtg	UGAUCUUCAAGAGCACAGCca	UUUAGAAUGCUCUAAUAGCtt
BAG3	BAG3	O95817	10383	Internal Control	569.5	573.5	25.482	23632.8	23986	615.76	0.09065	0.0950333	0.0353884	UUUGGUCAAAUACUCUUCGat	UCGUGUAUCACCGGAAUGGag	UUCUGGUUUGUUUUCAGGCtg
CAPZB	CAPZB	P47756	282996	Key Z-disk component. Potential client for BAG3-mediated folding in (Fang et al, 2017)	618.5	617.833	21.3646	31360.8	31758.1	449.987	0.8507	0.8551	0.0117554	UUUUCCAAAGUAGAUCUCGtt	UGAUUUGUCUGCAAAAGUCtg	AUCUCGUUCAGCGUACUUCtg
CFL1	CFL1	P23528	1072	Actin binding protein involved in sarcomeric maintenance	540.5	510.167	41.2809	29348	29367.3	639.43	0.1844	0.185417	0.0139195	UAGGUUGCAUCAUAGAGGGca	UUCAUGUCGUUGAACACCUtg	UGCAAUUCAUGCUUGAUCCct
CRYAB	CRYAB CRYA2 HSPB5	P02511	1410	Putative BAG3 iPS-CM interaction in this study	489.5	421.833	103.272	32093.5	29802.7	2998.4	0.941075	0.941075	0.035868	UGAAGUAAUGGUGAGAGGGtc	UGAGAGUCCAGUGUCAAACca	UUCUCUUCACGGGUGAUGGga
CSRP2	CSRP2 LMO5 SMLIM	Q16527	1466	Putative BAG3 iPS-CM interaction in this study	448.75	448.75	99.25	30443.8	30443.8	2017.46	0.530275	0.530275	0.0655665	UCGGAAACAGUUUUUGUGCca	AUAGCAUCCUUUACAAUAGat	UUAGUUCAGGGUUUACAUCtt
DDB1	DDB1 XAP1	Q16531	7415	Putative BAG3 iPS-CM interaction in this study	563	565	16.1967	31785.9	31361.8	479.13	0.17935	0.181733	0.0412754	UUAUUAUCGCGAUCUAGUGga	UUCUGGAUCUCAUCGAUGGtg	UAAAGUCUCGAGCAAUCUCtt
DES	DES	P17661	1674	Putative BAG3 iPS-CM interaction in this study	533.25	533.25	33.75	32008	32008	1453.86	0.557875	0.557875	0.109266	UAAGGAACGCGAUCUCCUCgt	UCCCGUGUCUCGAUGGUCUtg	UUCUUAGCCGCGAUGGUCUca
DNAJA1	DNAJA1 DNAJ2 HDJ2 HSJ2 HSPF4	P31689	3301	Putative BAG3 iPS-CM interaction in this study	501.75	501.75	17.75	31315.6	31315.6	1045.25	0.41515	0.41515	0.0541997	UGGGUUCUUAUCAGGAUGGta	UCUCGAACUAUCUUCCUUCcg	UCCUUUGUCAUAUAAUUCCct
DNAJB1	DNAJB1 DNAJ1 HDJ1 HSPF1	P25685	3337	Putative BAG3 iPS-CM interaction in this study	499	409.167	98.7127	31485.5	29153.6	3443.67	0.960575	0.960575	0.027312	UUUGUCUUCGUUUCGAAUGct	AAACAAAGACGAUAUCAGCtg	UCUUCGUUUCGAAUGCUCUtt
DNAJB6	DNAJB6 HSJ2 MRJ MSJ1	O75190	10049	Putative BAG3 iPS-CM interaction in this study	515	456	60.7584	31468.5	31051.8	1419.72	0.9865	0.89795	0.0818493	UACUCUUUCUUGACCGUUCtc	UAUUGUUAAGGACUUUAACtg	UAUCGAUUUGAAGUUGCCCat
DYNC1H1	DYNC1H1 DHC1 DNCH1 DNCL DNECL DYHC KIAA0325	Q14204	1072	Well known BAG3 interactor involved in aggresome/autophagy	583.5	571.667	23.4207	30981.1	31511.7	792.392	0.4663	0.548667	0.095486	UGCGGUAUAACGCACGUUCca	UUAUCCUCAAGUCACGACGca	AAGGGUAUUCAUUCGCUCCag
ESD	ESD	P10768	2098	Putative BAG3 iPS-CM interaction in this study	395.5	419.333	40.8904	31012	30689.1	1135.77	0.65185	0.586983	0.0918263	AUAGGAUUUCACAAGGUGGgt	UUGCAAUCGAAAAACAACGgg	UUGGUGGUAAGUAGACAGCaa
FLNA	FLNA FLN FLN1	P21333	2316	Putative BAG3 iPS-CM interaction in this study	553.5	530.167	39.8511	31053.2	30514.6	628.531	0.27335	0.300733	0.128287	AUGGUGACGAUAUAGGUUCca	AACUUGUUGGGCUUGUUGGtg	UUGUACUUGACUAGAAUGCtg
FLNC	FLNC ABPL FLN2	Q14315	2318	Putative BAG3 iPS-CM interaction in this study	521	510	31.0899	30869.2	30467.5	634.189	0.13315	0.146117	0.026355	AAAGGUACCGUCAUGGUUCtc	UAGGUCAUAACAGAAUGCUca	AAAGGGACUGCGUUCAAUGtt
HSF1	HSF1 HSTF1	Q00613	1778	Master regulator of stress. Some studies have shown BAG3 interaction	393.5	401.833	47.2382	29878.7	29367.4	1112.55	0.4887	0.47515	0.0298449	ACUGAGCUCAUUCUUGUCCag	UGGUCGAACACGUGGAAGCtg	UCCGGUUUGACUGCACCAGtg
HSP90AA1	HSP90AA1 HSP90A HSPC1 HSPCA	P07900	3320	Putative BAG3 iPS-CM interaction in this study	607.5	608.833	2.68225	31719.8	31868.6	449.501	0.48485	0.537033	0.102363	UUAGCUACCUGGUCCUUGGtc	UUUGUUCCACGACCCAUAGgt	UCAUUAGUAAUAUCGUCGGga
HSP90AB1	HSP90AB1 HSP90B HSPC2 HSPCB	P08238	3326	Putative BAG3 iPS-CM interaction in this study	553.5	587.833	47.3861	31285.9	31701.3	483.634	0.8176	0.76155	0.0490613	AUCCUUACCGCUGUCAUCCtc	UGCCUUAUCAUUCUUGUCGgc	UCUGGUAUCAACUCAUCACag
HSPA1A	HSPA1A HSP72 HSPA1 HSX70	P0DMV8	3303	Putative BAG3 iPS-CM interaction in this study	563.5	559.5	29.8007	30865.3	30774.1	277.536	0.60355	0.582517	0.0699455	UACUAGGAAAUGCAAAGUCtt	UCUCUGCAUGUAGAAACCGga	UAAGAUGGCAGUAUAAAUUca
HSPA1B	HSPA1B HSP72	P0DMV9	88	Putative BAG3 iPS-CM interaction in this study	601	596.667	6.71027	30531.8	30816.1	529.043	0.5557	0.504483	0.0548463	UUACCAUCAGGUUACAACUta	AAUUCUAAUGAACAUAUCGgt	UAAAGGGAACGAAACACCCtt
HSPA8	HSPA8 HSC70 HSP73 HSPA10	P11142	3312	Putative BAG3 iPS-CM interaction in this study	578.5	563.667	14.8333	34250.1	34179.3	92.5318	0.9831	0.9649	0.0174999	UAUGCUUGCGCUUAAACUCag	UUUUGUCUAAGCCGUAAGCaa	UCAUUCACCACCAUAAAGGgc
HSPA9	HSPA9 GRP75 HSPA9B mt-HSP70	P38646	3313	Putative BAG3 iPS-CM interaction in this study	571	569.833	22.3799	31331.4	31431	553.803	0.65775	0.66435	0.0488337	UCAGGAUCAUCAUAUCGCCgg	UUGCGUUUGACCAUCAGCGgc	UGUAAGAUAGGGCAAAUUGat
HSPB1	HSPB1 HSP27 HSP28	P04792	3315	Putative BAG3 iPS-CM interaction in this study	524.5	535.833	14.4376	32255.2	31825.4	452.621	0.43975	0.45035	0.0175605	UUGACAUCCAGGGACACGCgc	UAAGGCUUUACUUGGCGGCag	UCUCAUCGGAUUUUGCAGCtt
HSPB6	HSPB6	O14558	832	small heat shock protein. Known BAG3 interactor through the IPV domain	562	588.333	31.466	32792.5	32407	605.691	0.8418	0.79235	0.0612989	UACAGUUUGGUGUUGGGUGtt	UAUGUUAUCAAGGCAGUGUcc	UUCACGUCUAGCAGCACCGaa
HSPB7	HSPB7 CVHSP	Q9UBY9	27129	Putative BAG3 iPS-CM interaction in this study	399.75	399.75	21.75	30870	30870	629.408	0.97435	0.97435	0.0148846	UCAUCGGAAAACAUGCUCAgg	AAGUCUCUCACGUCCACCGca	AAAGUCAUCGGAAAACAUGct
HSPB8	HSPB8 CRYAC E2IG1 HSP22 PP1629	Q9UJY1	26353	Putative BAG3 iPS-CM interaction in this study	391.5	431.5	54.3331	23590.7	23578.1	1178.2	0.1212	0.166683	0.0751154	UGUUGAGUAAGGAGGGACCtg	UGUUGAAACUGCUCUCUCCaa	AAGUUCUUAGAAACAAUGCca
IVNS1ABP	IVNS1ABP ARA3 FLARA3 KIAA0850 KLHL39 NS1 NS1BP HSPC068	Q9Y6Y0	10625	Putative BAG3 iPS-CM interaction in this study	620.5	587.5	54.5183	32239.1	31729.2	1000.16	0.8374	0.849467	0.0197536	UGUCCAUCUAGUAGGUUCCca	AUUACCUCCAACUUUAGCCtt	UCUUGUUGCAUCUCAAAGCtt
LDB3	LDB3 KIAA0613 ZASP	O75112	11155	Putative BAG3 iPS-CM interaction in this study	559	567.333	24.3196	32274.5	32234.3	328.659	0.9502	0.950983	0.016266	UGAGGCUCAAGUUGUAGCUgg	UAGCUGGCAGACUUGAUCUtg	UUUGAUUUCUGCAGGGUGAgg
MLF2	MLF2	Q15773	8079	Putative BAG3 iPS-CM interaction in this study	604.5	598.667	23.9936	32165.4	32185.2	338.504	0.9367	0.913867	0.0288708	UAUGCUGACGGUGAAUAGCaa	AAAUCAAGUCAGUAGAUGCag	UGAUGUCUCUUGGUAGACCtt
MYBPC3	MYBPC3	Q14896	3304	Myofibrillar component. Known cardiomyopathy gene. Used as staining antigen in this study.	548.5	565.667	17.669	32129.5	31627	588.901	0.54915	0.5191	0.0694916	UCCUUCACCAGUAUCGAUGtg	UCAGGUCGAAGUUCAGCCGca	UUUGAACACCGCCUGGUCCtt
MYH7	MYH7 MYHCB	P12883	126393	Myofibrillar component. Potential client for BAG3-mediated folding in (Fang et al, 2017)	486.5	463.667	51.9329	31036.6	30941.8	795.339	0.68845	0.64605	0.0839327	UACAAGCCCACGACAGUCUca	AAUGUGAUAAUCUCUCUCUgc	UUUUGUUAGACAGGAUUUGgt
MYOZ2	MYOZ2 C4orf5	Q9NPC6	3297	Key Z-disk component. Potential client for BAG3-mediated folding in (Fang et al, 2017)	455	456.167	21.5142	30828.1	30602	287.819	0.5746	0.610733	0.0401261	UUGUGCUCUAGAUUGAUACtg	UACUGAGAUGGGAUAAUUCtt	UAUCACUAUAGGAAUAUUCtc
PSMB2	PSMB2	P49721	3309	A subunit in the proteasome core. Identified in our HEK AP-MS studies.	459	458.667	7.79601	30866.2	30714.6	479.208	0.40895	0.413167	0.0368078	UCACGUGAGAUAGUCGGUGtg	UUCAUCUGGACAAUAUUGCtg	UGGGAGACAAUUCAUAUCCat
PSMD7	PSMD7 MOV34L	P51665	51778	A subunit in the proteasome lid. Identified in our HEK AP-MS studies.	417	375.833	67.7227	34212.6	32298	2078.99	0.87375	0.762817	0.115784	UCAAUGAUGACCAAUACGGaa	UUUCCAACCUUGCCGAUUCgg	ACUUUUUCCAGGUAGCUCCtg
RBM20	RBM20	Q5T481	7531	BAG3 unrelated, DCM-associated gene.	620.5	621.833	21.6609	31707.5	31834.6	282.793	0.6307	0.64625	0.0435857	UUGCAUUAGAGGGAAACCGgg	UUGGAGGUCAGUUUCGAUGgg	UCUCUAUCAGUUCUCUUGGtt
RUVBL1	RUVBL1 INO80H NMP238 TIP49 TIP49A	Q9Y265	8607	Putative BAG3 iPS-CM interaction in this study	627	611.167	56.9885	32251.2	32348.6	427.324	0.79485	0.794033	0.0148917	UCCGGAUUAUCAUCACUCGgt	UCUCAGUUGAGUAAACUUCac	AUAGGUAUCACACCUGCCCtg
scramble	scramble	--	---	Internal Control	559	495.417	75.1584	32559.6	30881.3	2054.55	0.818775	0.818775	0.0507172	not available	not available	not available
SEPT2"	SEPT2 DIFF6 KIAA0158 NEDD5	Q15019	4735	Putative BAG3 iPS-CM interaction in this study	571	570.833	17.7537	30968.8	31269.9	329.513	0.1304	0.20275	0.11819	AGAUCAGUUAGGAAUAGGCtg	UUUAUGAGAGUCGAUUUUCct	UUUUCGGUGAACUUGAUUGgg
SQSTM1	SQSTM1 ORCA OSIL	Q13501	4607	BAG3 interactor involved in protein quality control pathway	505	486.833	22.2866	31155.6	31384.8	403.997	0.67255	0.708817	0.0560691	UCUUUUCCCUCCGUGCUCCac	ACAGUUAUCCGACUCCAUCtg	UUUAAUGUAGAUUCGGAAGat
STK38	STK38	Q15208	5690	Putative BAG3 iPS-CM interaction in this study	487	416.167	84.9551	30183.5	28486.9	1770.4	0.3034	0.299067	0.0637276	UACGGAGUAUUUUCAUUGCat	UUCAUGUUGAGCGAUAAGGtt	UGUUCUUGUAGUCAGUCUCag
STUB1	STUB1 CHIP PP1131	Q9UNE7	10273	Putative BAG3 iPS-CM interaction in this study	587.5	591.167	6.33333	32726.7	32188.5	652.975	0.882	0.844083	0.0386483	UUUCGGCCCACGAACAGACga	UAAUACACGGCCACCAGCGgg	UAAGCUCGCUGCAGAUUGGcg
SYNPO2	SYNPO2	Q9UMS6	171024	Putative BAG3 iPS-CM interaction in this study	568.5	577	21.6391	31859.8	31500.7	437.705	0.55635	0.499183	0.056645	UCACUUAUUCCACUGGAUGgt	UAUUCGCUCAGACGAAUCGta	UUGCAUGAAAUUACAAGCCtc
TCP1	TCP1 CCT1 CCTA	P17987	5713	Important chaperone complex. BAG3 interactor in HEK dataset	472	426.667	59.6143	31011	29890.5	1224.27	0.17115	0.1859	0.0208879	UUAACUGCUAGUGUAUUGGga	UUAGAUUUUUACGUUCUGGgt	UUUACGUUCUGGGUUAACCtg
TNNT2	TNNT2	P45379	4625	Myofibrillar component	540.5	533.167	9.40449	30112.6	29940.5	224.952	0.1384	0.174517	0.0326514	UUCUGGUUAUCGUUGAUCCtg	UCAAAGUCCACUCUCUCUCca	UUAUCGUUGAUCCUGUUUCgg
TPM1	TPM1	P09493	11329	Myofibrillar component. Potential client for BAG3-mediated folding in (Fang et al, 2017)	488.5	464.167	75.7503	30101.9	29435.9	1259.07	0.4755	0.511267	0.0468584	UUAGUUACUGACCUCUCCGca	UCUUCUAAGUCAUCAAUGCtt	UUCCUCAUAUCUGUCUUCCtt
TRIM21	TRIM21 RNF81 RO52 SSA1	P19474	6737	Putative BAG3 iPS-CM interaction in this study	566	538.167	34.2738	32255.5	31355	1008.96	0.70655	0.658483	0.0525248	UUUCCUGUCACAUCUACCUcc	UAACUAUCAAAUCUCUCUUca	UUCUGGAGAGGUAAUAUCCag
TRIM63	TRIM63 IRF MURF1 RNF28 SMRZ	Q969Q1	84676	Putative BAG3 iPS-CM interaction in this study	451	450.167	13.7184	30103.1	30172.3	763.451	0.59865	0.666017	0.105561	UGACGAUCCAUGAUCACCUcg	ACAGUUAUUCAGUUCAGUCtt	UUGGUAAACAUCUCCAGGCag
TTN	TTN	Q8WZ42	8878	Large myofibrillar component. Potentiall client for BAG3-mediated folding.	580.5	547	39.3901	30627.3	29807.5	889.668	0.30425	0.309617	0.0290431	UUCGAUUUGGUAGUCUUCCct	UUCGGGUUUGUCUUGAUUCtg	UUAUUGCGAACAACAAUAGtg
TUBA1B	TUBA1B	P68363	10376	Putative BAG3 iPS-CM interaction in this study	475.5	498.5	34.8604	31643.3	31311	382.148	0.6781	0.717417	0.0429553	UCAGUUAAGCUGAAGCUGAaa	UUUACUUUGAGAUAUGAUGga	AAUCUAACCAGAAAGCUUUaa
TUBB4B	TUBB4B TUBB2C	P68371	6950	Most prevalent tubulin-beta interactor in non iPS-CM datasets	485.5	489	27.624	31031	31007.1	420.325	0.60335	0.64335	0.0422167	UUAUCAAUGCAGUAGGUCUcg	UUCGUUAUCAAUGCAGUAGgt	UGACCGAAAACGAAGUUGUcc
UBAP2L	UBAP2L KIAA0144 NICE4	Q14157	7139	Putative BAG3 interactor in our non-iPS-CM dataset	517.5	525.833	16.4148	31488.6	31097.5	421.782	0.4851	0.477133	0.0496949	UCGUCAGUAAGGAAGCUGCag	UCUUGUCUGAAGCAUCUGCaa	UGAUGAAAGGGUAUUCUGCtg
VCP	VCP	P55072	7273	Putative BAG3 interactor in a previous study (Judge et al, 2017)	586	559.5	29.5508	30791.4	30844	693.676	0.9388	0.944733	0.0189747	AUUCCGAACAACUCUAUUCat	AAUGUUACCUCCACGAGCCtt	UAACCGAUUGGGACGGUUCtt
XIRP1	XIRP1 CMYA1 XIN	Q702N8	165904	Putative BAG3 iPS-CM interaction in this study	571	569.667	41.2859	30890.7	31145.7	554.142	0.5704	0.589183	0.0663132	UUUGCAAUUGGGCUGGUGCtg	UCGGGUCUCAAACAGAUGCtg	UUUCUGACGAGACACCUGCcc
YWHAE	YWHAE	P62258	7168	important chaperone complex. BAG3 interactor in other studies	460.5	422.5	80.7857	29471	29184.1	1097.51	0.6309	0.668883	0.0663096	AUCAUUUUUAGCUUGUCUUct	UCAUUUUUAGCUUGUCUUCtc	UCAGUCUCAACCAUUUGCCga
